# *In vitro* Cleavage Requirements and Specificities of Mycobacterial RNase E

**DOI:** 10.64898/2026.04.06.716707

**Authors:** Abigail R. Rapiejko, Manchi Reddy, James C. Sacchettini, Scarlet S. Shell

## Abstract

Regulation of RNA pools allows for adaptation to changing environments and stress, which is especially important in pathogenic bacteria such as *Mycobacterium tuberculosis*. RNA degradation is a significant contributor to RNA abundance, and Ribonuclease (RNase) E has a rate-limiting role in degradation of a majority of mycobacterial transcripts. However, many open questions remain about the RNA substrate requirements and specificities for efficient cleavage by mycobacterial RNase E. Here, using both *Mycolicibacterium smegmatis* and *M. tuberculosis* RNase E, we demonstrate that this enzyme is only active on substrates with a minimum length of approximately 27 nt. Furthermore, we show that mycobacterial RNase E prefers substrates with 5’ monophosphates rather than 5’ triphosphates, and that the positions of cleavage events within substrates are dictated by both sequence and distance from the RNA ends. Our results also suggest that RNase E may be affected by product inhibition. Finally, we show that *M. smegmatis* RNase E behaves similarly to *M. tuberculosis* RNase E, validating the use of this model organism for RNA degradation studies.
