## Supplemental Tables for "*In vitro* Cleavage Requirements and Specificities of Mycobacterial RNase E"

### Sheet: Table 1. Gene IDs
	Table 1. M. smegmatis and M. tuberculosis genes and proteins used in this study.
	Protein Name	M. smegmatis Gene ID	M. tuberculosis Gene ID
	RNase E	MSMEG_4626	Rv2444c
	RNase J	MSMEG_2685	Rv2752c

### Sheet: Table 2. Expression Plasmids 
	Table 2. Plasmids used for protein overexpression in BL21 E. coli in this study. All plasmid components are listed from N-terminus to C-terminus.
	Plasmid Number	Detailed Description
	pSS420	pET42 plasmid containing N-terminal 6X his, 3X FLAG, tobacco etch virus protease cleavage site, and 4X gly linker fused to catalytically active partial N-terminal deletion and C-terminal deletion (AA 145-823) RNase E from M. smegmatis
	pSS421	pET42 plasmid containing N-terminal 6X his, 3X FLAG, tobacco etch virus protease cleavage site, and 4X gly linker fused to partial N-terminal deletion and C-terminal deletion (AA 145-823) RNase E with catalytically dead D694R and D738R mutations from M. smegmatis
	pSS758	pET42 plasmid containing N-terminal 6X his tag, hemagglutinin tag, tobacco etch virus protease cleavage site, and 4X gly linker sequences linker fused to catalytically active RNase J from M. smegmatis
	pSS762	pET42 plasmid containing N-terminal 6X his tag, hemagglutinin tag, tobacco etch virus protease cleavage site, and 4X gly linker sequences linker fused to RNase J with catalytically dead D85K and H86A mutations from M. smegmatis
	pSS797	pET plasmid containing RNase E with a C-terminal 6X his tag from M. tuberculosis
		pET plasmid containing RNase J with a C-terminal 6X his tag from M. tuberculosis
		pET plasmid containing PNPase with a C-terminal 6X his tag from M. tuberculosis
		pET plasmid containing RhlE with a C-terminal 6X his tag from M. tuberculosis

### Sheet: Table 3. RNA Oligos
	Table 3. RNA oligos used in this study
	Origin	Description	RNA Sequence	Sense DNA Oligo ID	Sense DNA Oligo	Antisense DNA Oligo ID	Antisense DNA Oligo	DNA Template Preparation
	Purchased: SSS3041	29 nt oligo with 5' monophosphate and 3' FAM label containing exactly 1 RNase E cleavage site from the atpB gene	AGGGUGGUUCCCCAACGCCGUGUGGAAGA
	Purchased: SSS2480	22 nt oligo with 5' hydroxyl and 3' FAM label containing exactly 1 RNase E cleavage site from the atpB gene	GGUUCCCCAACGCCGUGUGGAA
	Purchased: SSS2513	22 nt oligo with 5' hydroxyl (unlabeled) containing exactly 1 RNase E cleavage site from the atpB gene	GGUUCCCCAACGCCGUGUGGAA
	Purchased: SSS3042	22 nt oligo with 5' hydroxyl with a phophorothioate bond between nucleotides 1 and 2 containing exactly 1 RNase E cleavage site from the atpB gene	GGUUCCCCAACGCCGUGUGGAA
	In vitro transcription	29 nt oligo with exactly 1 RNase E cleavage site from the atpB gene in the middle	AGGGUGGUUCCCCAACGCCGUGUGGAAGA	SSS2957	GCGCCCGCTTTGATCGGGGCTAATACGACTCACTATTAGGGTGGTTCCCCAACGCCGTGTGGAAGA	SSS2958	TCTTCCACACGGCGTTGGGGAACCACCCTAATAGTGAGTCGTATTAGCCCCGATCAAAGCGGGCGC	Annealing oligos
	In vitro transcription	25 nt oligo with exactly 1 RNase E cleavage site from the atpB gene in the middle	AGGGUUCCCCAACGCCGUGUGGAAG	SSS3037	GCTTTGATCGGGGCTAATACGACTCACTATTAGGGTTCCCCAACGCCGTGTGGAAG	SSS3038	CTTCCACACGGCGTTGGGGAACCCTAATAGTGAGTCGTATTAGCCCCGATCAAAGC	Annealing oligos
	In vitro transcription	27 nt oligo with exactly 1 RNase E cleavage site from the atpB gene in the middle	AGGGUGGUUCCCCAACGCCGUGUGGAA	SSS3142	CCGCTTTGATCGGGGCTAATACGACTCACTATTAGGGTGGTTCCCCAACGCCGTGTGGAA	SSS3143	TTCCACACGGCGTTGGGGAACCACCCTAATAGTGAGTCGTATTAGCCCCGATCAAAGCGG	Annealing oligos
	In vitro transcription	29 nt oligo with exactly 1 RNase E cleavage site from the atpB gene 6 nt from the 5' end	AGGCGCCGUGUGGAAGACCUUCGACCUGU	SSS2972	GCTTTGATCGGGGCTAATACGACTCACTATTAGGCGCCGTGTGGAAGACCTTCGACCTGT	SSS2973	ACAGGTCGAAGGTCTTCCACACGGCGCCTAATAGTGAGTCGTATTAGCCCCGATCAAAGC	Annealing oligos
	In vitro transcription	29 nt oligo with exactly 1 RNase E cleavage site from the atpB gene 6 nt from the 3' end	AGGAUCCAGUGGUUCCCCAACGCCGUGUG	SSS2974	GCTTTGATCGGGGCTAATACGACTCACTATTAGGATCCAGTGGTTCCCCAACGCCGTGTG	SSS2975	CACACGGCGTTGGGGAACCACTGGATCCTAATAGTGAGTCGTATTAGCCCCGATCAAAGC	Annealing oligos
	In vitro transcription	21 nt oligo with exactly 1 RNase E cleavage site from the intergenic region in the ESX-1 locus in the middle	AGGCACAAGAACUUUCCGGUG	SSS2953	GCGCCCGCTTTGATCGGGGCTAATACGACTCACTATTAGGCACAAGAACTTTCCGGTG	SSS2954	CACCGGAAAGTTCTTGTGCCTAATAGTGAGTCGTATTAGCCCCGATCAAAGCGGGCGC	Annealing oligos
	In vitro transcription	21 nt oligo with exactly 1 RNase E cleavage site from the intergenic region in the ESX-1 locus 7 nt from the 5' end	AGGAGAACUUUCCGGUGCACU	SSS2951	GCGCCCGCTTTGATCGGGGCTAATACGACTCACTATTAGGAGAACTTTCCGGTGCACT	SSS2952	AGTGCACCGGAAAGTTCTCCTAATAGTGAGTCGTATTAGCCCCGATCAAAGCGGGCGC	Annealing oligos
	In vitro transcription	29 nt oligo with exactly 1 RNase E cleavage site from the intergenic region in the ESX-1 locus in the middle	AGGCUCGCACAAGAACUUUCCGGUGCACU	SSS2976	GCTTTGATCGGGGCTAATACGACTCACTATTAGGCTCGCACAAGAACTTTCCGGTGCACT	SSS2977	AGTGCACCGGAAAGTTCTTGTGCGAGCCTAATAGTGAGTCGTATTAGCCCCGATCAAAGC	Annealing oligos
	In vitro transcription	31 nt standard	AGGGUGUGGAAGACCUUCGACCUGUUCGUCG	SSS2904	GCGCCCGCTTTGATCGGGGCTAATACGACTCACTATTAGGGTGTGGAAGACCTTCGACCTGTTCGTCG	SSS2905	CGACGAACAGGTCGAAGGTCTTCCACACCCTAATAGTGAGTCGTATTAGCCCCGATCAAAGCGGGCGC	Annealing oligos
	In vitro transcription	11 nt standard	AGGUGGAAGAC	SSS2955	GCGCCCGCTTTGATCGGGGCTAATACGACTCACTATTAGGTGGAAGAC	SSS2956	GTCTTCCACCTAATAGTGAGTCGTATTAGCCCCGATCAAAGCGGGCGC	Annealing oligos
	In vitro transcription	20 nt standard	AGGCUUCGACCUGUUCGUCG	SSS2908	GCGCCCGCTTTGATCGGGGCTAATACGACTCACTATTAGGCTTCGACCTGTTCGTCG	SSS2909	CGACGAACAGGTCGAAGCCTAATAGTGAGTCGTATTAGCCCCGATCAAAGCGGGCGC	Annealing oligos
	In vitro transcription	50 nt oligo with exactly 2 RNase E cleavage sites (one 21 nt from the 5' end and one 11 nt from the 3' end)	AGGCCAGUGGUUCCCCAACGCCGUGUGGAAGACCUUCGACCUGUUCGUCG	SSS2726	GCGCCCGCTTTGATCGGGGCTAATACGACTCACTATTAGGCCAGTGGTTCCCCAACGCC	SSS2727	CGACGAACAGGTCGAAGGTC	PCR
	Purchased: NEB low range ssRNA ladder	Molecular weight standard	N/A	N/A	N/A	N/A	N/A
